# Optimising Genotype Imputation for Precise Genetic Association in Forensic Phenotype Prediction and Trait Studies

**DOI:** 10.1101/2025.08.01.668059

**Authors:** Zehra Koksal, Andreas Tillmar

## Abstract

The imputation of single nucleotide polymorphisms (SNPs) provides a low-cost alternative to augment the size of genotyped SNP panels. Genotype imputation is commonly applied to study genotype-phenotype correlations in medical and population genetics, and has a great – yet unexplored – potential in a forensic context. Forensic DNA phenotyping, i.e., the prediction of phenotypic traits based on SNPs, can greatly benefit from imputing missing DNA markers necessary for utilising available prediction models and implementing novel prediction models. Currently however, most imputation studies investigate the performance of random SNPs with limited focus on SNPs involved in phenotypic expression or association.

In the current study, individuals from the 1000 Genomes Project with high predicted trait diversity were used to explore the imputation accuracy of SNPs leveraged in phenotype prediction models and SNPs associated with facial traits compared to all SNPs. Further, the performance of the HIrisPlex-S prediction model for phenotypic traits was investigated using different imputed datasets.

Firstly, we were able to corroborate that the number and selection of SNPs in the genotype dataset and the minor allele frequency (MAF) are major drivers of imputation call and error rates. Secondly, we explored increased imputation errors for phenotypic SNPs compared to randomly selected SNPs due to MAF differences. Further, we corroborated findings on lower imputation error rates for SNPs in coding regions due to increased linkage compared to non-coding regions. When investigating the impact of imputation on the performance of trait prediction using the HIrisPlex-S prediction model, we observed that datasets with more genotyped SNPs and phenotypes with more observations in the reference panel improved the prediction of these phenotypes. Finally, we showed novel insights into the improved trait prediction when applying more lenient calling thresholds for SNP imputation due to the detrimental impact of missing genotypes on trait prediction accuracy compared to imputation errors.

Our findings, which show different imputation performances for general compared to phenotype-associated and prediction-model SNPs, highlight the importance of investigating imputation performances for the SNPs of interest. Further, we reported optimal trait predictions using lenient calling threshold of imputed SNP genotypes paired with a SNP panel with high linkage, which shows the high applicability of SNP imputation for phenotypic trait predictions. We recommend imputation tests for the prediction models of interest due to the differences between prediction models.

**Highlights:**

- Number and selection of SNPs in imputation input and MAF impact call and error rate
- Lower imputation accuracy of phenotype-associated SNPs compared to random SNPs
- Lower imputation error rates for SNP in coding over non-coding regions
- High abundance of phenotype in reference panel favours its prediction
- Most accurate trait predictions for lenient SNP calling thresholds for imputation
