## Supplementary material for "Optimising Genotype Imputation for Precise Genetic Association in Forensic Phenotype Prediction and Trait Studies": Suppl.Table 2

### Sheet: Suppl.Table2
Supplementary Table 2: Total of 29 facial trait keywords used on GWAS catalogue to obtain 4,663 PhenoSNPs that are associated with phenotypic trait for human appearance.
abnormality of the dentition
Acne
age of onset of myopia
androgenic alopecia
Cafe-au-lait spot
calvaria morphology trait
cheekbone morphology measurement
chin morphology trait
Coat hair morphology trait
Eye colour
Facial hair thickness
facial morphology measurement
facial pigmentation
forehead morphology trait
Freckles
Hair colour
hair morphology
hypermetropia
lip morphology trait
mouth morphology trait
Myopia
nose morphology trait
outer ear morphology trait
Rosacea
Skin pigmentation
strand of hair colour
strand of hair shape
synophrys measurement
upper face morphology measurement
Widow's peak
